# A Single-cell Perturbation Landscape of Colonic Stem Cell Polarisation

**DOI:** 10.1101/2023.02.15.528008

**Authors:** Xiao Qin, Ferran Cardoso Rodriguez, Jahangir Sufi, Petra Vlckova, Jeroen Claus, Christopher J. Tape

## Abstract

Cancer cells are regulated by oncogenic mutations and microenvironmental signals, yet these processes are often studied separately. To functionally map how cell-intrinsic and cell-extrinsic cues co-regulate cell-fate in colorectal cancer (CRC), we performed a systematic single-cell analysis of 1,071 colonic organoid cultures regulated by 1) CRC oncogenic mutations, 2) microenvironmental fibroblasts and macrophages, 3) stromal ligands, and 4) signalling inhibitors. Multiplexed single-cell analysis revealed a stepwise epithelial differentiation landscape dictated by combinations of oncogenes and stromal ligands, spanning from fibroblast-induced Clusterin (CLU)^+^ revival colonic stem cells (revCSC) to oncogene-driven LRIG1^+^ hyper-proliferative CSC (proCSC). The transition from revCSC to proCSC is regulated by decreasing WNT3A and TGF-β-driven YAP signalling and increasing KRAS^G12D^ or stromal EGF/Epiregulin-activated MAPK/PI3K flux. We find APC-loss and KRAS^G12D^ collaboratively limit access to revCSC and disrupt stromal-epithelial communication – trapping epithelia in the proCSC fate. These results reveal that oncogenic mutations dominate homeostatic differentiation by obstructing cell-extrinsic regulation of cell-fate plasticity.

**Highlights:**

- 1,071-condition single-cell transition map of colonic stem cell polarisation regulated by oncogenic and mircoenvironmental cues.
- Fibroblasts polarise WT colonic epithelia towards *Clu*^*+*^ revCSC via TGF-β1 and YAP signalling.
- APC-loss and KRAS^G12D^ drive a *Birc5*^*+*^, *Lrig1*^*+*^, and *Ephb2*^*+*^ proCSC fate via MAPK and PI3K.
- Oncogenic mutations disrupt stromal regulation of epithelial plasticity, trapping cells in the proCSC fate.
