## Supplementary Table 2 for "A Single-cell Perturbation Landscape of Colonic Stem Cell Polarisation"

### Sheet: Figure 1, S1, and S2
Integration (Fig 1B)			Integration (Fig 1D)			MiloR (1F-H)
Parameters			Parameters			Parameters
nfeatures	2000		nfeatures	4000		k	30
normalization	SCT		normalization	SCT		overlap	6
reduction	rpca		reduction	rpca
k.anchor	12		k.anchor	12
PHATE (Fig 1B)			PHATE (Fig 1D)			Features
						Assay	integrated
Parameters			Parameters			Components	48 PCA
knn	50		knn	5
t	auto		t	auto		Test Design ( panel C)
mds_solver	sgd		mds_solver	sgd		alpha (FDR)	0.05
seed	12		seed	12		Experimental matrix
						CRCTME (Combination of coculture condition and genotype class)	experiment (Sequencing Run)
Features			Features			WT	Jan21_CRCTME
Assay	Integrated		Assay	Integrated		stromWT	Jan21_CRCTME
Components	50 PCA		Components	50 PCA		stromWT	Aug21_WTorgs
						stromWT	Aug21_WTorgs
EMD-PCA (Fig 1C)			Clustering (Fig 1D)			stromWT	Aug21_WTorgs
						WT	Aug21_WTorgs
Parameters			Parameters
center	TRUE		kNN	20		Test Design ( panel D)
scale	TRUE		resolution	0.6		alpha (FDR)	0.05
EMD Reference	Concatenation of all datasets		algortithm	4 (Leiden)		Experimental matrix
EMD Normalisation	No					CRCTME (Combination of coculture condition and genotype class)	experiment (Sequencing Run)
			Features			WT	Jan21_CRCTME
Features			Assay	integrated		Polyp	Jan21_CRCTME
Assay	RNA		Components	48 PCA		CRC	Jan21_CRCTME
Genes	6000 most variable genes					CRC	Jan21_CRCTME
			CCAT (Fig 1E, S2E)			WT	Aug21_WTorgs
UMAP (Fig S1A)
			Features			Test Design ( panel E)
Parameters			Assay	RNA@data		For each CRCTME label + WT
repulsion_strength	2		ppiA.m	net17Jan16.m (humanised)		Experimental matrix
negative_sample_rate	8					orig.ident (Sample)	CRCTME (Combination of coculture condition and genotype class)	experiment (Sequencing Run)
Normalisation	No		RNA velocity (Fig 1E, S2C-D)			Sample_1	WT	Run_1
Downsampling (equal)	Yes					Sample_2	WT	Run_2
			Parameters			Sample_3	label_X	Run_*
Markers			mode	dynamical		Sample_n	label_X	Run_*
Isotope-Metal	Antigen / Target
145-Nd	CD34		Moments
150-Nd	Phospho-RB [S807/811]		Data	loom files
151-Eu	CD90		n_pcs	50
171-Yb	PDGFRɑ		n_neighbors	30
173-Yb	Podoplanin (PDPN)
175-Lu	Vimentin
DE (Fig S1B-D)
Parameters
min.pct	0.1
only.pos	FALSE
test.use	wilcox
random.seed	12
Further filtering:	%>% group_by(cluster) %>% slice_max(n=6, order_by = c(abs(avg_log2FC)))
Features
Assay	RNA

### Sheet: Figure 2 and S3
EMD-PHATE (Fig 2B)			EMD-PHATE (Fig S3D)
Parameters			Parameters
knn	15		knn	5
t	10		t	10
EMD Reference	Concatenated WT monoculture controls		EMD Normalisation	z-score
EMD Normalisation	z-score		mds_solver	smacof
mds_solver	smacof
			Markers
Markers			Isotope-Metal	Antigen / Target
Isotope-Metal	Antigen / Target		89-Y	Phospho-Histone H3 [S28]
89-Y	Phospho-Histone H3 [S28]		111-Cd	CD44
111-Cd	CD44		113-In	CD66a (CEACAM1)
113-In	CD66a (CEACAM1)		115-In	Pan-Cytokeratin (Pan-CK)
115-In	Pan-Cytokeratin (Pan-CK)		127-I	IdU
116-Cd	GFP		141-Pr	Phospho-PDPK1 [S241]
127-I	IdU		142-Nd	Cleaved-Caspase 3 [D175]
141-Pr	Phospho-PDPK1 [S241]		143-Nd	C-MYC
142-Nd	Cleaved-Caspase 3 [D175]		145-Nd	Phospho-NDRG1 [T346]
143-Nd	C-MYC		146-Nd	Phospho-MKK4/SEK1 [S257]
145-Nd	Phospho-NDRG1 [T346]		147-Sm	Phospho-BTK [Y551]
146-Nd	Phospho-MKK4/SEK1 [S257]		148-Nd	Phospho-SRC [Y418]
147-Sm	Phospho-BTK [Y551]		149-Sm	Phospho-4E-BP1 [T37/46]
148-Nd	Phospho-SRC [Y418]		150-Nd	Phospho-RB [S807/811]
149-Sm	Phospho-4E-BP1 [T37/46]		151-Eu	Phospho-PKCα [T497]
150-Nd	Phospho-RB [S807/811]		152-Sm	Phospho-AKT [T308]
151-Eu	Phospho-PKCα [T497]		153-Eu	Phospho-CREB [S133]
152-Sm	Phospho-AKT [T308]		154-Sm	Phospho-SMAD1 [S463/465] Phospho-SMAD5 [S463/465] Phospho-SMAD9 [S465/467]
153-Eu	Phospho-CREB [S133]		155-Gd	Phospho-AKT [S473]
154-Sm	Phospho-SMAD1 [S463/465] Phospho-SMAD5 [S463/465] Phospho-SMAD9 [S465/467]		156-Gd	Phospho-NF-κB p65 [S529]
155-Gd	Phospho-AKT [S473]		157-Gd	Phospho-MKK3 [S189] / MKK6 [S207]
156-Gd	Phospho-NF-κB p65 [S529]		158-Gd	Phospho-p38 MAPK [T180/Y182]
157-Gd	Phospho-MKK3 [S189] / MKK6 [S207]		159-Tb	Phospho-MAPKAPK2 [T334]
158-Gd	Phospho-p38 MAPK [T180/Y182]		160-Gd	Phospho-AMPKα [T172]
159-Tb	Phospho-MAPKAPK2 [T334]		161-Dy	Phospho-BAD [S112]
160-Gd	Phospho-AMPKα [T172]		162-Dy	LRIG1
161-Dy	Phospho-BAD [S112]		163-Dy	Phospho-p90RSK [T359]
162-Dy	LRIG1		164-Dy	Phospho- p120-Catenin [T310]
163-Dy	Phospho-p90RSK [T359]		165-Ho	β-Catenin [Active]
164-Dy	Phospho- p120-Catenin [T310]		166-Er	Phospho-GSK-3β [S9]
165-Ho	β-Catenin [Active]		167-Er	Phospho-ERK1/2 [T202/Y204]
166-Er	Phospho-GSK-3β [S9]		168-Er	Phospho-SMAD2 [S465/467] Phospho-SMAD3 [S423/425]
167-Er	Phospho-ERK1/2 [T202/Y204]		169-Tm	EPHB2
168-Er	Phospho-SMAD2 [S465/467] Phospho-SMAD3 [S423/425]		170-Er	Phospho-MEK1/2 [S221]
169-Tm	EPHB2		171-Yb	SOX9
170-Er	Phospho-MEK1/2 [S221]		172-Yb	Cleaved-Caspase 8 [D387]
171-Yb	SOX9		173-Yb	Cyclin B1
172-Yb	Cleaved-Caspase 8 [D387]		174-Yb	Clusterin
173-Yb	Cyclin B1		175-Lu	Survivin
174-Yb	Clusterin		176-Yb	FABP2/I-FABP
175-Lu	Survivin		209-Bi	Di-Methyl-Histone H3 [K4]
176-Yb	FABP2/I-FABP
209-Bi	Di-Methyl-Histone H3 [K4]

### Sheet: Figure 3 and S4
EMD-PHATE (Fig 3A)			Scaffold (Fig 3C)			EMD-PHATE (Fig S4C)			Single-cell PHATE (Fig S4A)
Parameters			Parameters			Parameters			Parameters
knn	15		# of clusters	200		knn	10		knn	auto
t	auto		# of samples	50		t	5		t	auto
EMD Reference	Concatenated WT controls		Weight factor for inter-cluster connections	0.7		EMD Reference	Concatenated WT controls		arcsinh	Y
EMD Normalisation	z-score		Reference dataset	WT_WENR_Org_1		EMD Normalisation	No		mds_solver	smacof
mds_solver	smacof					mds_solver	smacof
			Markers for Clustering						Markers
Markers			Isotope-Metal	Antigen / Target		Markers			Isotope-Metal	Antigen / Target
Isotope-Metal	Antigen / Target		111-Cd	CD44		Isotope-Metal	Antigen / Target		111-Cd	CD44
111-Cd	CD44		113-In	CD66a (CEACAM1)		111-Cd	CD44		113-In	CD66a (CEACAM1)
143-Nd	C-MYC		115-In	Pan-Cytokeratin (Pan-CK)		143-Nd	C-MYC		115-In	Pan-Cytokeratin (Pan-CK)
162-Dy	LRIG1		142-Nd	Cleaved-Caspase 3 [D175]		162-Dy	LRIG1		143-Nd	C-MYC
169-Tm	EPHB2		143-Nd	C-MYC		169-Tm	EPHB2		150-Nd	Phospho-RB [S807/811]
171-Yb	SOX9		150-Nd	Phospho-RB [S807/811]		171-Yb	SOX9		162-Dy	LRIG1
174-Yb	Clusterin		162-Dy	LRIG1		174-Yb	Clusterin		169-Tm	EPHB2
175-Lu	Survivin		169-Tm	EPHB2		175-Lu	Survivin		171-Yb	SOX9
176-Yb	FABP2/I-FABP		171-Yb	SOX9		176-Yb	FABP2/I-FABP		174-Yb	Clusterin
			174-Yb	Clusterin					175-Lu	Survivin
			175-Lu	Survivin		EMD-PHATE (Fig S4D)			176-Yb	FABP2/I-FABP
			176-Yb	FABP2/I-FABP
						Parameters
			Markers for Scaffold			knn	8
			Isotope-Metal	Antigen / Target		t	auto
			111-Cd	CD44		EMD Reference	Concatenated WT controls
			113-In	CD66a (CEACAM1)		EMD Normalisation	No
			115-In	Pan-Cytokeratin (Pan-CK)		mds_solver	smacof
			142-Nd	Cleaved-Caspase 3 [D175]
			143-Nd	C-MYC		Markers
			150-Nd	Phospho-RB [S807/811]		Isotope-Metal	Antigen / Target
			162-Dy	LRIG1		111-Cd	CD44
			169-Tm	EPHB2		143-Nd	C-MYC
			171-Yb	SOX9		162-Dy	LRIG1
			174-Yb	Clusterin		169-Tm	EPHB2
			175-Lu	Survivin		171-Yb	SOX9
			176-Yb	FABP2/I-FABP		174-Yb	Clusterin
						175-Lu	Survivin
						176-Yb	FABP2/I-FABP

### Sheet: Figure 4 and S5
CellChat (Fig 4A-C, S5A-C)			EMD-PCA (Fig 4D, S5D-F)
Parameters			Parameters
group.by	finalPOPS (cluster annotations)		EMD Reference	Genotype-specific controls
assay	RNA		EMD Normalisation	No
do.sparse	TRUE
DataBase	CellChatDB.mouse		Markers
compute threshold	0.05		Isotope-Metal	Antigen / Target
			111-Cd	CD44
			143-Nd	C-MYC
Ucell			162-Dy	LRIG1
Assay	RNA		169-Tm	EPHB2
			171-Yb	SOX9
			174-Yb	Clusterin
			175-Lu	Survivin
			176-Yb	FABP2/I-FABP

### Sheet: Figure 5 and S6
EMD-PHATE (Fig 5B)			EMD-PHATE (Fig S6D, GSK-3βi)			EMD-PHATE (Fig S6E, β-CATi)
Parameters			Parameters			Parameters
knn	8		knn	20		knn	8
t	10		t	24		t	10
EMD Reference	Concatenated WT controls		EMD Reference	Concatenated WT controls		EMD Reference	Concatenated WT controls
EMD Normalisation	No		EMD Normalisation	No		EMD Normalisation	No
mds_solver	smacof		mds_solver	smacof		mds_solver	smacof
Markers			Markers			Markers
Isotope-Metal	Antigen / Target		Isotope-Metal	Antigen / Target		Isotope-Metal	Antigen / Target
111-Cd	CD44		111-Cd	CD44		111-Cd	CD44
143-Nd	C-MYC		113-In	CEACAM1		113-In	CEACAM1
162-Dy	LRIG1		115-In	Pan-CK		115-In	Pan-CK
169-Tm	EPHB2		143-Nd	C-MYC		143-Nd	C-MYC
171-Yb	SOX9		162-Dy	LRIG1		162-Dy	LRIG1
174-Yb	Clusterin		169-Tm	EPHB2		169-Tm	EPHB2
175-Lu	Survivin		171-Yb	SOX9		171-Yb	SOX9
176-Yb	FABP2/I-FABP		174-Yb	Clusterin		174-Yb	Clusterin
			175-Lu	Survivin		175-Lu	Survivin
EMD-PHATE (Fig S6A)			176-Yb	FABP2/I-FABP		176-Yb	FABP2/I-FABP
Parameters			EMD-PHATE (Fig S6F, SMAD3i)			EMD-PHATE (Fig S6G, YAPi)
knn	20
t	15		Parameters			Parameters
EMD Reference	Concatenated WT controls		knn	10		knn	5
EMD Normalisation	No		t	5		t	15
mds_solver	smacof		EMD Reference	Concatenated WT controls		EMD Reference	Concatenated WT controls
			EMD Normalisation	No		EMD Normalisation	No
Markers			mds_solver	smacof		mds_solver	smacof
Isotope-Metal	Antigen / Target
111-Cd	CD44		Markers			Markers
113-In	CEACAM1		Isotope-Metal	Antigen / Target		Isotope-Metal	Antigen / Target
115-In	Pan-CK		111-Cd	CD44		111-Cd	CD44
143-Nd	C-MYC		113-In	CEACAM1		113-In	CEACAM1
162-Dy	LRIG1		115-In	Pan-CK		115-In	Pan-CK
169-Tm	EPHB2		143-Nd	C-MYC		143-Nd	C-MYC
171-Yb	SOX9		162-Dy	LRIG1		162-Dy	LRIG1
174-Yb	Clusterin		169-Tm	EPHB2		169-Tm	EPHB2
175-Lu	Survivin		171-Yb	SOX9		171-Yb	SOX9
176-Yb	FABP2/I-FABP		174-Yb	Clusterin		174-Yb	Clusterin
			175-Lu	Survivin		175-Lu	Survivin
			176-Yb	FABP2/I-FABP		176-Yb	FABP2/I-FABP
			EMD-PHATE (Fig S6H, SRCi)			EMD-PHATE (Fig S6I, PI3Ki)
			Parameters			Parameters
			knn	6		knn	5
			t	15		t	15
			EMD Reference	Concatenated WT controls		EMD Reference	Concatenated WT controls
			EMD Normalisation	No		EMD Normalisation	No
			mds_solver	smacof		mds_solver	smacof
			Markers			Markers
			Isotope-Metal	Antigen / Target		Isotope-Metal	Antigen / Target
			111-Cd	CD44		111-Cd	CD44
			113-In	CEACAM1		113-In	CEACAM1
			115-In	Pan-CK		115-In	Pan-CK
			143-Nd	C-MYC		143-Nd	C-MYC
			162-Dy	LRIG1		162-Dy	LRIG1
			169-Tm	EPHB2		169-Tm	EPHB2
			171-Yb	SOX9		171-Yb	SOX9
			174-Yb	Clusterin		174-Yb	Clusterin
			175-Lu	Survivin		175-Lu	Survivin
			176-Yb	FABP2/I-FABP		176-Yb	FABP2/I-FABP
			EMD-PHATE (Fig S6J, FAKi)			EMD-PHATE (Fig S6K, MAPKi)
			Parameters			Parameters
			knn	5		knn	7
			t	20		t	15
			EMD Reference	Concatenated WT controls		EMD Reference	Concatenated WT controls
			EMD Normalisation	No		EMD Normalisation	No
			mds_solver	smacof		mds_solver	smacof
			Markers			Markers
			Isotope-Metal	Antigen / Target		Isotope-Metal	Antigen / Target
			111-Cd	CD44		111-Cd	CD44
			113-In	CEACAM1		113-In	CEACAM1
			115-In	Pan-CK		115-In	Pan-CK
			143-Nd	C-MYC		143-Nd	C-MYC
			162-Dy	LRIG1		162-Dy	LRIG1
			169-Tm	EPHB2		169-Tm	EPHB2
			171-Yb	SOX9		171-Yb	SOX9
			174-Yb	Clusterin		174-Yb	Clusterin
			175-Lu	Survivin		175-Lu	Survivin
			176-Yb	FABP2/I-FABP		176-Yb	FABP2/I-FABP

### Sheet: Figure 6 and S7
Cell Centrality Distance			VR score			RBF Interpolation
Parameters			Parameters			Parameters
kNN	50		Valley weight	0.9		smooth	1
distance	manhattan		Ridge weight	0.1		kernel	thin_plate_spline
						meshgrid	34x30
